# SPRINT-MS: A high-throughput platform for identifying protein-protein interactions using pooled IP-MS and sparse signal recovery

**DOI:** 10.1101/2025.11.21.689547

**Authors:** Lena A. Street, Moitrish Majumdar, Katherine L. Rothamel, Esin Gogus, Gloria Brar, Gene W. Yeo, Tomas Rube, Marko Jovanovic

**Affiliations:** Department of Biological Sciences, Columbia University, New York, NY, USA; Applied Mathematics Department, University of California Merced, Merced, CA, USA; Department of Cellular and Molecular Medicine, University of California San Diego, La Jolla, CA, USA; Institute for Genomic Medicine, University of California San Diego, La Jolla, CA, USA; Department of Molecular and Cellular Biology, University of California Berkeley, Berkeley, CA, USA

## Abstract

We present SPRINT-MS (SParse Reconstruction of INTeractions by Mass Spectrometry), an integrated experimental and computational platform to accelerate the discovery of protein-protein interactions (PPIs). PPIs, which govern critical cellular and physiological processes such as development and disease, form extensive networks that vary across time, conditions, and cell types, creating a complex, high-dimensionality problem. Thus, there is a pressing need for universally applicable tools capable of mapping and quantifying PPI networks and their context-dependent dynamics with high efficiency. SPRINT-MS combines an innovative antibody (or lysate) pooling scheme, immunopurification-mass spectrometry (IP-MS), and a novel sparse signal reconstruction algorithm to enable pooled PPI capture experiments. This approach increases throughput by an order of magnitude, while reducing sample input requirements. We demonstrate that SPRINT-MS, applied to 30 bait proteins of interest via either antibody or lysate pooling, is comparable to standard individual IP-MS experiments in the identification of PPIs and recapitulation of known interactions.
