## Supplemental Table 1 for "SPRINT-MS: A high-throughput platform for identifying protein-protein interactions using pooled IP-MS and sparse signal recovery"

### Sheet: Antibodies
Ab	Company	Cat #
PSMA3	CST	12446
DLST	Bethyl	A304-309A
MCM2	Bethyl	A300-191A
SMG1	Bethyl	A300-393A
ARP3	CST	4738
V5	Fisher	NC9967837
CPSF30	Bethyl	A301-584A
CCT2	CST	3561
COG3	Bethyl	A304-576A
EXOSC10	Bethyl	A303-987A
SMARCC1	CST	11956
RPL23	Bethyl	A305-010A
DCTN1	CST	69399
RUVBL2	Bethyl	A302-537A
EIF3A	Bethyl	A302-002A
RANBP9	CST	14638
SEPTIN2	Bethyl	A304-211A
APC2	CST	12301
COPB1	Bethyl	A304-724A
Prefoldin1	Bethyl	A303-795A
RPL23A	Bethyl	A303-932A
EXOSC2	Bethyl	A303-886A
COPS5	CST	6895
DLD	Bethyl	A304-733A
PSF1	Bethyl	A304-170A
PPP2CA/B subunit C	CST	2038
DYNC1H1	Bethyl	A304-720A
FUS	Bethyl	A300-293A
CSTF64	Bethyl	A301-092A
IgG	Thermo	#02-6102

### Sheet: Yeast strains
Genotype	BrÜn strain number	Tagged protein	Condition-specificity
Ndc80-3V5	637	Ndc80	mitotis
Stu2-3V5	948	Stu2	mitotis
Nuf2-3V5	1038	Nuf2	mitotis
Ndt80-3V5	1061	Ndt80	meiosis, 4.5h
Fus3-3V5	2334	Fus3	mitotis
Rrp6-3V5-IAA7	5033	Rrp6	mitotis
Sod1-3V5	5725	Sod1	mitotis
Sey1-3V5	8897	Sey1	mitotis
Cox20-3V5	10781	Cox20	mitotis
Set2-3V5	11524	Set2	mitotis
Num1-3V5	11687	Num1	mitotis
Tma46-3V5	14104	Tma46	mitotis
Rbg1-3V5	14107	Rbg1	mitotis
Sub1-3V5	15745	Sub1	mitotis
Bim1-3V5-AID	15901	Bim1	mitotis
Rpo41-3V5	16762	Rpo41	mitotis
Cdc48-3V5-IAA17	17161	Cdc48	mitotis
Tub4-3V5-IAA17	18079	Tub4	mitotis
Snf5-3V5	25531	Snf5	mitotis
Nup1-3V5-IAA17	26776	Nup1	mitotis
Siw14-3V5	28877	Siw14	mitotis
Prp4-3V5	30515	Prp4	mitotis
Ded1-3V5	31032	Ded1	mitotis
Mrp51-3V5	32231	Mrp51	mitotis
Dbp1-3V5	32325	Dbp1	meiosis, 4.5h
Tom70-3V5	33858	Tom70	mitotis
Nmd4-3V5	40714	Nmd4	mitotis
Def1-3V5	42216	Def1	mitotis
Stm1-3V5	36402	Stm1	spores 24h
Nmd2-3V5		Nmd2	mitotis
